# A PPARγ-like signalling axis integrates lipid homeostasis and mitochondrial quality control to preserve neuronal integrity

**DOI:** 10.64898/2026.09.28.755091

**Authors:** Dikaia Tsagkari, Maria Markaki, Tao Zhang, Ellen Nollen, Nektarios Tavernarakis

**Affiliations:** Division of Basic Sciences, School of Medicine, University of Crete, Heraklion 71003, Crete, Greece Figure; Institute of Molecular Biology and Biotechnology, Foundation for Research and Technology-Hellas, Heraklion 70013, Crete, Greece; European Research Institute for the Biology of Ageing, University Medical Centre Groningen, Antonius Deusinglaan 1, Groningen 9713 AV, The Netherlands; College of Food Science and Technology, Huazhong Agricultural University, Wuhan 430070, Hubei, China

## Abstract

Peroxisome proliferator-activated receptor gamma (PPARγ) is a central regulator of lipid metabolism and a critical mediator of neuroprotection, yet the mechanisms linking these functions remain unclear. Here, we identify the *Caenorhabditis elegans* nuclear receptor SEX-1 as a functional PPARγ-like regulator and define a pathway that coordinates lipid metabolism with mitochondrial homeostasis to preserve neuronal function. Integrating comparative genomics, multi-omics profiling, meta-analysis, and experimental validation, we show that SEX-1 orchestrates membrane sphingolipid metabolism, lipid droplet (LD) dynamics, and mitochondrial quality control through interconnected lipogenic and autophagic programs. Loss of *sex-1* disrupts this metabolic network, resulting in aberrant LD accumulation, mitochondrial dysfunction, and widespread alterations in sphingolipid metabolism. These defects compromise the structural integrity and thermosensory function of amphid neurons during early adulthood, while the capacity of SEX-1 to restrict neuronal lipid droplet accumulation declines with age. Notably, genetic modulation of sphingolipid metabolic pathways rescues neuronal defects, establishing a causal link between lipid metabolic homeostasis and neuronal maintenance. Together, our findings identify a PPARγ-like signalling axis that integrates sphingolipid metabolism, organelle quality control, and neuronal homeostasis, providing a mechanistic framework for understanding how metabolic regulation promotes neuroprotection.
