## Supplementary Table 1 for "A PPARγ-like signalling axis integrates lipid homeostasis and mitochondrial quality control to preserve neuronal integrity"

Forward BLASTp PPARgamma against C. elegans
RID: 52T6P633013
Job Title:dbj|BAA23354.1|
Program: BLASTP
Query: peroxisome proliferator activated-receptor gamma [Homo sapiens] ID: BAA23354.1(amino acid) Length: 474
Database: nr All non-redundant GenBank CDS translations+PDB+SwissProt+PIR+PRF excluding environmental samples from WGS projects
Description	Scientific Name	Max Score	Total Score	Query Cover	E value	Per. ident	Acc. Len	Accession
Steroid hormone receptor family member cnr14 [Caenorhabditis elegans]	Caenorhabditis elegans	138	138	76%	1.00E-35	28.31	534	NP_001024662.1
SEX-1 [Caenorhabditis elegans]	Caenorhabditis elegans	138	138	76%	2.00E-35	28.31	556	AAC77795.1
sex-1, partial [Caenorhabditis elegans]	Caenorhabditis elegans	138	138	76%	3.00E-35	28.31	553	AAG15187.1
Nuclear hormone receptor family member nhr-85 [Caenorhabditis elegans]	Caenorhabditis elegans	131	131	21%	4.00E-33	57	514	NP_001021667.1
Nuclear hormone receptor family member nhr-23 [Caenorhabditis elegans]	Caenorhabditis elegans	110	110	20%	3.00E-26	48.45	437	NP_001020977.1
Nuclear hormone receptor family member nhr-23 [Caenorhabditis elegans]	Caenorhabditis elegans	110	110	20%	3.00E-26	48.45	439	NP_001032969.1
steroid hormone receptor family member CHR3 [Caenorhabditis elegans]	Caenorhabditis elegans	111	111	20%	5.00E-26	48.45	553	AAA96983.1
Nuclear hormone receptor family member nhr-23 [Caenorhabditis elegans]	Caenorhabditis elegans	110	110	20%	6.00E-26	48.45	553	NP_001367012.1
Nuclear hormone receptor family member nhr-23 [Caenorhabditis elegans]	Caenorhabditis elegans	110	110	20%	6.00E-26	48.45	555	NP_001032971.1
nuclear receptor NHR-23, partial [Caenorhabditis elegans]	Caenorhabditis elegans	111	111	20%	6.00E-26	48.45	573	AAK17973.1
