## Supplementary Table 2 for "A PPARγ-like signalling axis integrates lipid homeostasis and mitochondrial quality control to preserve neuronal integrity"

Reverse BLASTp SEX-1 against H.sapiens
RID: 52TW8JBC013
Job Title:NP_001024662:Steroid hormone receptor family...
Program: BLASTP
Query: Steroid hormone receptor family member cnr14 [Caenorhabditis elegans] ID: NP_001024662.1(amino acid) Length: 534
Database: nr All non-redundant GenBank CDS translations+PDB+SwissProt+PIR+PRF excluding environmental samples from WGS projects
Sequences producing significant alignments:
	Scientific Name	Max Score	Total Score	Query Cover	E value	Per. ident	Acc. Len	Accession
Description	Homo sapiens	146	146	68%	2e-37	28.99	455	NP_001277145.1
retinoic acid receptor beta isoform 3 [Homo sapiens]	Homo sapiens	144	144	68%	8e-37	28.99	397	5UAN_B
Chain B, Retinoic acid receptor beta [Homo sapiens]	Homo sapiens	143	143	68%	1e-36	28.99	399	NP_001277195.1
retinoic acid receptor beta isoform 4 [Homo sapiens]	Homo sapiens	144	144	68%	2e-36	28.99	448	BAH02279.1
retinoic acid receptor beta [Homo sapiens]	Homo sapiens	144	144	68%	2e-36	29.26	448	CAA68398.1
unnamed protein product [Homo sapiens]	Homo sapiens	143	143	68%	2e-36	28.99	405	NP_001277229.1
retinoic acid receptor beta isoform 6 [Homo sapiens]	Homo sapiens	144	144	68%	2e-36	28.99	448	NP_000956.2
retinoic acid receptor beta isoform 1 [Homo sapiens]	Homo sapiens	144	144	68%	2e-36	28.99	448	BAF84721.1
unnamed protein product [Homo sapiens]	Homo sapiens	143	143	53%	4e-36	31.6	441	BAG61645.1
unnamed protein product [Homo sapiens]	Homo sapiens	142	142	60%	5e-36	30.58	402	KAI2528616.1
retinoic acid receptor beta, partial [Homo sapiens]	Homo sapiens	142	142	68%	8e-36	28.99	448	CAA30262.1
unnamed protein product [Homo sapiens]	Homo sapiens	138	138	64%	3e-34	28.31	474	BAA23354.1
peroxisome proliferator activated-receptor gamma [Homo sapiens]	Homo sapiens	138	138	64%	4e-34	27.82	506	BAA18949.1
PPAR gamma2 [Homo sapiens]	Homo sapiens	137	137	64%	6e-34	28.93	462	AAD05222.1
retinoic acid receptor alpha [Homo sapiens]	Homo sapiens	140	140	64%	7e-34	29.49	1931	ADP69098.1
BCL6 corepressor/retinoic acid receptor alpha fusion protein [Homo sapiens]	Homo sapiens	138	138	64%	8e-34	27.82	584	AAO66458.1
CREB3L2-PPARgamma [Homo sapiens]	Homo sapiens	137	137	81%	9e-34	27.19	463	NP_001380875.1
peroxisome proliferator-activated receptor alpha isoform 2 [Homo sapiens]	Homo sapiens	136	136	64%	1e-33	28.93	462	NP_000955.1
retinoic acid receptor alpha isoform 1 [Homo sapiens]	Homo sapiens	137	137	64%	1e-33	27.82	505	NP_056953.2
peroxisome proliferator-activated receptor gamma isoform 2 [Homo sapiens]	Homo sapiens	136	136	64%	1e-33	28.93	462	BAF84894.1
unnamed protein product [Homo sapiens]	Homo sapiens	136	136	64%	1e-33	27.82	475	NP_001341595.2
peroxisome proliferator-activated receptor gamma isoform 1 [Homo sapiens]	Homo sapiens	136	136	64%	1e-33	27.82	477	AAA80314.2
peroxisome proliferator activated receptor gamma [Homo sapiens]	Homo sapiens	136	136	64%	2e-33	27.82	477	BAH02283.1
peroxisome proliferator activated receptor gamma [Homo sapiens]	Homo sapiens	136	136	64%	2e-33	27.82	478	BAD97248.1
peroxisome proliferative activated receptor gamma isoform 2 variant, partial [Homo sapiens]	Homo sapiens	139	139	64%	2e-33	28.93	858	AAB29813.1
retinoic acid receptor alpha, RAR alpha(PLZF=zinc finger protein, PLZF-RAR alpha isoform A=fusion protein) {translocation} [human, acute promyelocytic leukemia patient, Peptide Mutant, 858 aa] [Homo sapiens]	Homo sapiens	135	135	64%	2e-33	27.82	419	3DZU_D
Chain D, Peroxisome proliferator-activated receptor gamma [Homo sapiens]	Homo sapiens	135	135	81%	2e-33	26.91	468	AAA36468.1
peroxisome proliferator activated receptor [Homo sapiens]	Homo sapiens	135	135	64%	2e-33	28.93	432	CAA29787.1
unnamed protein product [Homo sapiens]	Homo sapiens	135	135	64%	3e-33	28.93	478	XP_005257609.1
retinoic acid receptor alpha isoform X2 [Homo sapiens]	Homo sapiens	135	135	64%	3e-33	28.93	457	NP_001019980.1
retinoic acid receptor alpha isoform 2 [Homo sapiens]	Homo sapiens	134	134	64%	3e-33	28.93	416	AAB19602.2
retinoic acid receptor alpha, partial [Homo sapiens]	Homo sapiens	135	135	64%	3e-33	28.93	478	BAG53585.1
unnamed protein product [Homo sapiens]	Homo sapiens	133	133	64%	8e-33	28.93	404	XP_011523398.1
retinoic acid receptor alpha isoform X3 [Homo sapiens]	Homo sapiens	134	134	81%	9e-33	26.91	468	NP_001001928.1
peroxisome proliferator-activated receptor alpha isoform 1 [Homo sapiens]	Homo sapiens	134	134	64%	1e-32	28.93	478	XIJ05575.1
TTMV/RARA fusion protein [Homo sapiens]	Homo sapiens	131	131	64%	2e-32	27.82	371	KAI2528316.1
peroxisome proliferator activated receptor gamma [Homo sapiens]	Homo sapiens	131	131	48%	2e-32	31.8	382	NP_001230659.1
retinoic acid receptor gamma isoform 4 [Homo sapiens]	Homo sapiens	131	131	48%	2e-32	31.8	382	BAH12478.1
unnamed protein product [Homo sapiens]	Homo sapiens	132	132	48%	2e-32	32.57	454	NP_000957.1
retinoic acid receptor gamma isoform 1 [Homo sapiens]	Homo sapiens	131	131	48%	2e-32	31.8	382	KAI2565927.1
retinoic acid receptor gamma [Homo sapiens]	Homo sapiens	133	133	64%	2e-32	28.93	520	AAB00113.1
nucleophosmin-retinoic acid receptor alpha fusion protein NPM-RAR short form [Homo sapiens]	Homo sapiens	132	132	48%	2e-32	31.8	454	KAI2565924.1
retinoic acid receptor gamma [Homo sapiens]	Homo sapiens	132	132	48%	2e-32	31.8	443	BAH12670.1
unnamed protein product [Homo sapiens]	Homo sapiens	132	132	48%	2e-32	31.8	443	NP_001036193.1
retinoic acid receptor gamma isoform 2 [Homo sapiens]	Homo sapiens	134	134	64%	3e-32	28.93	545	AIE38319.1
TBLR1-RARA fusion protein [Homo sapiens]	Homo sapiens	132	132	48%	3e-32	31.8	443	KAI2565926.1
retinoic acid receptor gamma [Homo sapiens]	Homo sapiens	134	134	64%	5e-32	27.98	636	CAH56277.1
hypothetical protein [Homo sapiens]	Homo sapiens	132	132	64%	7e-32	28.93	563	AAB00112.1
nucleophosmin-retinoic acid receptor alpha fusion protein NPM-RAR long form [Homo sapiens]	Homo sapiens	134	134	64%	7e-32	28.93	797	AAA60126.1
PML-RAR protein [Homo sapiens]	Homo sapiens	129	129	39%	1e-31	35.89	402	NP_001277206.1
retinoic acid receptor beta isoform 5 [Homo sapiens]
